# Systematic mapping of chromatin dysregulation driven by viral transcriptional regulators at scale

**DOI:** 10.64898/2026.05.17.725756

**Authors:** James E. Corban, Keelin Reilly, Jaice T. Rottenberg, Andrea Hunger, Max Frenkel, Juan Fuxman-Bass, Srivatsan Raman

## Abstract

Viral transcriptional regulators (vTRs) reprogram host cell transcriptional and epigenetic networks to promote infection, persistence, and oncogenic transformation. Despite their broad essentiality to viral pathogenesis, thousands of putative vTRs remain functionally uncharacterized. Here we apply PROD-ATAC, a pooled single-cell epigenomic screening platform, to map chromatin accessibility dysregulation induced by over 100 vTRs in a single assay. Our screen identified dozens of vTRs which directly and indirectly remodel chromatin, including variants with no previously reported epigenetic activity. Comparative analyses revealed that unrelated vTRs frequently opened chromatin regions associated with the same host transcription factor networks, including the NF-κB, AP-1, p53, and Sp1/KLF families. Integration of chromatin accessibility and transcriptomic datasets highlighted that epigenetic perturbations often coincide with downstream gene expression changes. By adapting PROD-ATAC to incorporate small-molecule perturbations, we demonstrate that targeted inhibition of host features (including the MAPK signaling cascade) can illuminate host dependencies for vTR-induced epigenomic dysregulation. These results establish a scalable framework for discovering virus-host chromatin interactions and suggest that epigenetic manipulation of host regulatory networks is a widespread and conserved function of many diverse vTRs.
