## Supplementary table 2 for "Systematic mapping of chromatin dysregulation driven by viral transcriptional regulators at scale"

vTR name	Assigned nuclei	Used nuclei	N replicates	Min per replicate	Max per replicate	Peaks
A612L (PBCV-1)	250	250	2	50	200	125000
A654L (PBCV-1)	332	290	5	46	100	145000
Bel-1 (FOAMV)	20	20	2	14	17	10000
Bel-1 (SFVCP)	20	20	2	14	17	10000
BGLF4 (EBV)	226	226	2	48	178	113000
BKRF4 (EBV)	291	291	3	41	207	145500
E2 (HPV-1)	184	184	2	92	92	92000
E2 (HPV-16)	431	304	5	53	70	150000
E2 (HPV-18)	532	360	5	66	91	150000
E2 (HPV-41)	113	113	2	56	57	56500
E2 (HPV-5)	56	54	2	40	40	27000
E3 (HAdvA)	646	441	5	83	97	150000
E3 (HAdvB)	988	658	5	122	141	150000
E3 (HAdvC)	735	502	5	92	109	150000
E3 (HAdvD)	545	379	5	69	94	150000
E3 (HAdvE)	705	478	5	88	114	150000
E3 (HAdvF)	1099	713	5	136	155	150000
E4orf6/7 (HAdvA)	673	444	5	78	101	150000
E4orf6/7 (HAdvB)	487	338	5	63	74	150000
E4orf6/7 (HAdvC)	457	312	5	58	71	150000
E4orf6/7 (HAdvD)	39	36	2	22	25	18000
E4orf6/7 (HAdvE)	197	197	2	98	99	98500
E4orf6/7 (HAdvF)	502	338	5	59	78	150000
E6 (HPV-1)	492	320	5	60	71	150000
E6 (HPV-16)	217	217	2	108	109	108500
E6 (HPV-18)	432	288	5	52	65	144000
E6 (HPV-41)	786	534	5	99	116	150000
E6 (HPV-5)	557	361	5	69	75	150000
E6/E7 (HPV-1)	552	364	5	70	76	150000
E6/E7 (HPV-16)	468	318	5	56	75	150000
E6/E7 (HPV-18)	341	222	5	42	51	111000
E6/E7 (HPV-41)	1068	705	5	134	152	150000
E6/E7 (HPV-5)	726	482	5	93	105	150000
E7 (HPV-1)	566	384	5	68	92	150000
E7 (HPV-16)	259	259	1	259	259	129500
E7 (HPV-18)	595	408	5	68	94	150000
E7 (HPV-41)	418	281	5	52	60	140500
E7 (HPV-5)	536	362	5	67	79	150000
EBNA3A (EBV)	508	341	5	59	80	150000
EBNA3B (EBV)	136	136	2	68	68	68000
Empty	1251	835	5	159	181	150000
GAM-1 (FAdvA)	32	32	2	22	22	16000
HBx (HBV)	421	291	5	51	62	145500
HBZ (HTLV-1)	328	287	5	42	104	143500
IE1 (HCMV)	442	294	5	54	69	147000
IE2 (HCMV)	897	597	5	107	139	150000
IE61 (VZV)	220	220	2	110	110	110000
K7 (VACV)	297	297	4	42	160	148500
K8 (KSHV)	482	331	5	63	68	150000
L2 (HAdvA)	614	410	5	74	89	150000
L2 (HAdvB)	403	271	5	51	60	135500
L2 (HAdvC)	721	498	5	92	107	150000
L2 (HAdvD)	666	436	5	81	103	150000
L2 (HAdvE)	406	314	5	55	72	150000
L2 (HAdvF)	537	353	5	68	74	150000
L-HDAg (HDV)	610	415	5	74	95	150000
LMP1 (EBV)	269	269	2	134	135	134500
LMP2A (EBV)	1077	714	5	134	157	150000
M (RSV)	682	455	5	84	96	150000
N (BUNLC)	17	17	2	13	14	8500
N (BUNSH)	11	11	2	10	10	5500
N (BUNV)	22	22	2	17	18	11000
NS1 (InfA)	110	110	2	55	55	55000
NS1 (InfB)	419	275	5	52	59	137500
NS1 (InfC)	317	317	4	48	169	150000
NS1 (PARV4)	30	30	2	21	22	15000
NS1 (PARVB19)	74	63	2	40	40	31500
NS1 (RSV)	98	98	2	49	49	49000
NS2 (RSV)	324	283	5	42	112	141500
NSs (9VIRU)	15	15	2	11	13	7500
NSs (9VIRU)	6	6	2	6	6	3000
NSs (RVFV)	4	4	2	4	4	2000
Orf10 (VZV)	398	270	5	46	61	135000
Orf34 (KSHV)	609	408	5	74	86	150000
Orf3b (BtCOV)	605	403	5	78	87	150000
Orf3b (COV)	404	262	5	50	55	131000
Orf8 (BtCOV)	387	293	5	53	68	146500
Orf8 (COV)	591	393	5	74	86	150000
P (BDV-1)	502	341	5	61	77	150000
P (BDV-2)	567	388	5	72	87	150000
Rta (EBV)	26	26	2	15	22	13000
Rta (KSHV)	184	184	2	92	92	92000
S-HDAg (HDV)	956	647	5	115	143	150000
Tat (HIV-1)	655	444	5	77	101	150000
Tat (HIV-2)	255	255	2	45	210	127500
Tax (HTLV-1)	395	259	5	50	56	129500
Tax (HTLV-2)	553	370	5	64	80	150000
Tax (HTLV-3)	386	260	5	43	62	130000
Tax (HTLV-4)	82	82	2	41	41	41000
UBC (ASFV-1)	448	300	5	55	66	150000
UBC (ASFV-2)	604	394	5	74	86	150000
UBC (ASFV-3)	533	359	5	66	81	150000
UL29 (CeHSV-1)	421	280	5	52	62	140000
UL29 (HCMV)	561	384	5	68	84	150000
UL29 (HSV-1)	261	261	1	261	261	130500
UL29 (HSV-2)	44	38	2	21	26	19000
UL38 (HCMV)	563	372	5	66	84	150000
UL48 (CeHSV-1)	141	141	2	70	71	70500
UL48 (HSV-1)	156	156	2	78	78	78000
UL48 (HSV-2)	74	63	2	40	40	31500
UL79 (HCMV)	628	418	5	76	99	150000
UL82 (HCMV)	353	353	5	45	154	150000
Unc (HTLV-3)	372	247	5	48	52	123500
vIRF-1 (KSHV)	570	377	5	72	80	150000
vIRF-2 (KSHV)	151	151	2	75	76	75500
vIRF-3 (KSHV)	15	15	2	11	13	7500
vIRF-4 (KSHV)	156	156	2	78	78	78000
Vpr (HIV-1)	9	9	2	7	9	4500
Vpr (HIV-2)	103	103	2	51	52	51500
Zta (EBV)	93	93	2	46	47	46500
